# Network Analyses of Brain Tumor Patients’ Multiomic Data Reveals Pharmacological Opportunities to Alter Cell State Transitions

**DOI:** 10.1101/2024.05.08.593202

**Authors:** Brandon Bumbaca, Marc R. Birtwistle, James M. Gallo

**Affiliations:** Department of Pharmaceutical Sciences, School of Pharmacy and Pharmaceutical Sciences, University at Buffalo, Buffalo NY, USA; Department of Chemical and Biomolecular Engineering, Clemson University, Clemson SC, USA; Department of Bioengineering, Clemson University, Clemson SC, USA

## Abstract

Glioblastoma Multiforme (GBM) remains a particularly difficult cancer to treat, and survival outcomes remain poor. In addition to the lack of dedicated drug discovery programs for GBM, extensive intratumor heterogeneity and epigenetic plasticity related to cell-state transitions are major roadblocks to successful drug therapy in GBM. To study these phenomenon, publicly available snRNAseq and bulk RNAseq data from patient samples were used to categorize cells from patients into four cell states (i.e. phenotypes), namely: (i) neural progenitor-like (NPC-like), (ii) oligodendrocyte progenitor-like (OPC-like), (iii) astrocyte-like (AC-like), and (iv) mesenchymal-like (MES-like). Patients were subsequently grouped into subpopulations based on which cell-state was the most dominant in their respective tumor. By incorporating phosphoproteomic measurements from the same patients, a protein-protein interaction network (PPIN) was constructed for each cell state. These four-cell state PPINs were pooled to form a single Boolean network that was used for *in silico* protein knockout simulations to investigate mechanisms that either promote or prevent cell state transitions. Simulation results were input into a boosted tree machine learning model which predicted the cell states or phenotypes of GBM patients from an independent public data source, the Glioma Longitudinal Analysis (GLASS) Consortium. Combining the simulation results and the machine learning predictions, we generated hypotheses for clinically relevant causal mechanisms of cell state transitions. For example, the transcription factor TFAP2A can be seen to promote a transition from the NPC-like to the MES-like state. Such protein nodes and the associated signaling pathways provide potential drug targets that can be further tested *in vitro* and support cell state-directed (CSD) therapy.
