## Supplementary material for "Network Analyses of Brain Tumor Patients’ Multiomic Data Reveals Pharmacological Opportunities to Alter Cell State Transitions": Protein-Protein Interaction Networks

### Sheet: MES_ATT
Nodes	ZeroAct	UpAct	DownAct	AvgAct	NodeType	measured	type	Activity
ABL1	0	1	0	1	T	1	Kinase	1
AGT	0	1	0	1	T	1	Kinase	1
AKT1	0	1	0	1	T	1	Kinase	1
AKT2	0	1	0	1	T	1	Kinase	1
AKT3	0.5	0.5	0	0.5	T	1	Kinase	1
AR	0	1	0	1	S	1	TF	1
ARNT	0	1	0	1	S	1	TF	1
ATM	0	1	0	1	T	1	Kinase	1
ATR	0	1	0	1	T	1	Kinase	1
BCL6	0	0	1	-1	S	1	TF	-1
BDNF	0	1	0	1	T	1	Kinase	1
CDK1	0	0	1	-1	T	1	Kinase	-1
CDK4	0	1	0	1	T	1	Kinase	1
CHEK1	0	1	0	1	T	1	Kinase	1
CHEK2	0	0	1	-1	T	1	Kinase	-1
CREB1	0	0	1	-1	S	1	TF	-1
CREBBP	0	1	0	1		0	metab_enzyme	1
CSK	0	1	0	1		0	Kinase	1
DAPK1	0	0	1	-1		0	Kinase	-1
DYRK2	0	1	0	1	T	1	Kinase	1
E2F1	0	1	0	1	S	1	TF	1
EGF	0	1	0	1	T	1	Kinase	1
EGFR	0.5	0.5	0	0.5	T	1	Kinase	1
FGF2	0	1	0	1	T	1	Kinase	1
FOS	0	1	0	1	S	1	TF	1
FOXO1	0	1	0	1	S	1	TF	1
FOXO3	0	1	0	1	S	1	TF	1
FYN	0	1	0	1	T	1	Kinase	1
GRK5	0	0	1	-1	T	1	Kinase	-1
GSK3A	0	1	0	1	T	1	Kinase	1
HGF	0	1	0	1	T	1	Kinase	1
HIF1A	0	1	0	1	S	1	TF	1
JUN	0	1	0	1	S	1	TF	1
LCK	0	0	1	-1		0	Kinase	-1
MAP2K1	0	1	0	1	T	1	Kinase	1
MAP3K7	0	1	0	1		0	Kinase	1
MAP3K8	0	1	0	1	T	1	Kinase	1
MAPK1	0	0	1	-1	T	1	Kinase	-1
MAPK12	0	0	1	-1	T	1	Kinase	-1
MAPK13	0	0	1	-1	T	1	Kinase	-1
MAPK8	0	1	0	1	T	1	Kinase	1
MAPKAPK2	0	1	0	1	T	1	Kinase	1
MAX	0	1	0	1	S	1	TF	1
NFATC1	0	1	0	1	S	1	TF	1
NFKB1	0	1	0	1	S	1	TF	1
OSM	0	1	0	1		0	Kinase	1
PDPK1	0	0	1	-1	T	1	Kinase	-1
PGR	0	0	1	-1		0	TF	-1
PIN1	0	1	0	1	T	1	TF	1
PPARG	0	0	1	-1	S	1	TF	-1
PPP2CA	0	0	1	-1	T	1	Kinase	-1
PRKAA1	0	1	0	1	T	1	Kinase	1
PRKAA2	0	1	0	1	T	1	Kinase	1
PRKCZ	0	1	0	1	T	1	Kinase	1
PRKDC	0	1	0	1	T	1	Kinase	1
PTEN	0	0	1	-1	T	1	Kinase	-1
PTK2B	0	1	0	1	T	1	Kinase	1
RAC1	0	1	0	1	T	1	Kinase	1
RELA	0	1	0	1	S	1	TF	1
RFX1	0	1	0	1	S	1	TF	1
RPS6KA3	0	1	0	1	T	1	Kinase	1
RUNX2	0	1	0	1	S	1	TF	1
SMAD3	0	1	0	1	S	1	TF	1
SMAD4	0	1	0	1	S	1	TF	1
SP1	0	0	1	-1	S	1	TF	-1
STAT1	0	1	0	1	S	1	TF	1
STAT3	0	1	0	1	S	1	TF	1
TFRC	0	1	0	1	T	1	Kinase	1
TNF	0	1	0	1	T	1	Kinase	1
TP53	0	0	1	-1	S	1	TF	-1
YY1	0	0	1	-1	S	1	TF	-1

### Sheet: MES_SIF
Node1	Sign	Node2	Weight
ATM	1	ABL1	0.5
FYN	1	ABL1	0.5
PRKDC	1	ABL1	0.5
RFX1	1	ABL1	1
FOS	1	AGT	1
HIF1A	1	AGT	1
AR	1	AKT1	1
FGF2	1	AKT1	1
PPP2CA	-1	AKT1	1
RAC1	1	AKT1	1
TNF	1	AKT1	1
TP53	-1	AKT1	1
PPP2CA	-1	AKT2	1
PRKDC	1	AKT2	1
PTEN	-1	AKT2	1
MAP3K7	1	AKT3	0.5
PPP2CA	-1	AKT3	0.5
PRKCZ	1	AKT3	0.5
PRKDC	1	AKT3	0.5
PTK2B	1	AKT3	0.5
ATR	1	ATM	0.5
E2F1	1	ATM	1
EGF	1	ATM	1
FOXO3	1	ATM	1
PPP2CA	-1	ATM	1
TNF	1	ATM	1
ABL1	1	ATR	1
TNF	1	BDNF	1
PIN1	-1	CDK1	1
FOS	1	CDK4	1
JUN	1	CDK4	1
MAX	1	CDK4	1
NFKB1	1	CDK4	1
RELA	1	CDK4	1
STAT3	1	CDK4	1
AKT1	1	CHEK1	1
ATM	1	CHEK1	1
ATR	1	CHEK1	1
BCL6	-1	CHEK1	1
E2F1	1	CHEK1	1
MAP3K8	1	CHEK1	1
PPP2CA	-1	CHEK1	1
TP53	-1	CHEK1	1
PPP2CA	1	CHEK2	1
NFKB1	1	CREBBP	1
RUNX2	1	CREBBP	1
SMAD3	1	CREBBP	1
SMAD4	1	CREBBP	1
YY1	-1	CREBBP	1
CREBBP	1	CSK	1
RPS6KA3	-1	DAPK1	1
ATM	1	DYRK2	1
FYN	1	EGF	1
AR	1	EGFR	0.5
BDNF	1	EGFR	0.5
CDK1	-1	EGFR	0.5
EGF	1	EGFR	0.5
FGF2	1	EGFR	0.5
FYN	1	EGFR	0.5
HGF	1	EGFR	0.5
JUN	1	EGFR	0.5
NFKB1	1	EGFR	0.5
PPARG	-1	EGFR	0.5
PTEN	-1	EGFR	0.5
PTK2B	1	EGFR	0.5
RELA	1	EGFR	0.5
SP1	-1	EGFR	0.5
STAT3	1	EGFR	0.5
HIF1A	1	FGF2	1
STAT1	1	FGF2	1
TNF	1	FGF2	1
TP53	-1	FGF2	1
CSK	1	FYN	1
CDK1	1	GRK5	1
PRKCZ	1	GSK3A	1
OSM	1	HGF	1
PTEN	-1	HGF	1
CSK	-1	LCK	1
CDK1	-1	MAP2K1	1
EGFR	1	MAP2K1	0.5
MAP3K7	1	MAP2K1	1
PPP2CA	-1	MAP2K1	1
RAC1	1	MAP2K1	1
PPP2CA	-1	MAP3K7	1
AKT1	1	MAP3K8	1
HGF	-1	MAPK1	1
LCK	1	MAPK12	1
PDPK1	1	MAPK12	1
PGR	1	MAPK12	1
PGR	1	MAPK13	1
BDNF	1	MAPK8	1
HGF	1	MAPK8	1
MAP2K1	1	MAPK8	1
MAP3K7	1	MAPK8	1
PRKAA1	1	MAPK8	1
PRKAA2	1	MAPK8	1
PRKCZ	1	MAPK8	1
PRKDC	1	MAPK8	1
PTK2B	1	MAPK8	1
RAC1	1	MAPK8	1
TNF	1	MAPK8	1
TNF	1	MAPKAPK2	1
STAT3	1	OSM	1
PTEN	1	PDPK1	1
DAPK1	-1	PIN1	1
CREB1	1	PPP2CA	1
MAP3K7	1	PRKAA1	1
MAP3K7	1	PRKAA2	1
PPP2CA	-1	PRKCZ	1
ATM	1	PRKDC	1
ATR	1	PRKDC	0.5
EGFR	1	PRKDC	0.5
LCK	1	PTEN	1
CSK	1	PTK2B	1
ABL1	1	RAC1	1
EGFR	1	RAC1	0.5
FYN	1	RAC1	1
HGF	1	RAC1	1
PTK2B	1	RAC1	1
TP53	-1	RAC1	1
FOXO1	1	RPS6KA3	1
FYN	1	RPS6KA3	1
ARNT	1	TFRC	1
HIF1A	1	TFRC	1
MAX	1	TFRC	1
CREBBP	1	TNF	1
FOS	1	TNF	1
JUN	1	TNF	1
NFATC1	1	TNF	1
NFKB1	1	TNF	1
PTEN	-1	TNF	1
RELA	1	TNF	1
SP1	-1	TNF	1

### Sheet: AC_ATT
Nodes	ZeroAct	UpAct	DownAct	AvgAct	NodeType	measured	type	Activity
ABL1	0	1	0	1	T	1	Kinase	1
AGT	0	1	0	1	T	1	Kinase	1
AKT2	0	1	0	1	T	1	Kinase	1
AKT3	0	1	0	1	T	1	Kinase	1
ATM	0	1	0	1	T	1	Kinase	1
CDK1	0	1	0	1	T	1	Kinase	1
CDK6	0	1	0	1	T	1	Kinase	1
CHEK1	0	1	0	1	T	1	Kinase	1
CHUK	0	1	0	1	T	1	Kinase	1
CSNK2A1	0	0	1	-1	T	1	Kinase	-1
EGFR	0	1	0	1	T	1	Kinase	1
IKBKB	0	1	0	1	T	1	Kinase	1
INSR	0	1	0	1	T	1	Kinase	1
LCK	0	1	0	1	T	1	Kinase	1
MAPK3	0	1	0	1	T	1	Kinase	1
PIM2	0	1	0	1	T	1	Kinase	1
PRKCE	0	1	0	1	T	1	Kinase	1
PTEN	0	1	0	1	T	1	Kinase	1
RPS6KA2	0	1	0	1	T	1	Kinase	1
RPS6KA4	0	1	0	1	T	1	Kinase	1
E2F4	0	1	0	1	S	1	TF	1
E2F1	0	1	0	1	S	1	TF	1
TP53	0	0	1	-1	S	1	TF	-1
HIF1A	0	1	0	1	S	1	TF	1
BCL6	0	0	1	-1	S	1	TF	-1
STAT3	0	1	0	1	S	1	TF	1
NOLC1	0	1	0	1		0	metab_enzyme	1
FOXO3	0	1	0	1	S	1	TF	1
CEBPA	0	1	0	1	S	1	TF	1
JUNB	0	1	0	1	S	1	TF	1
RARA	0	1	0	1	S	1	TF	1
RFX1	0	1	0	1	S	1	TF	1
JUN	0	1	0	1	S	1	TF	1
RELA	0	1	0	1	S	1	TF	1
CREB1	0	0	1	-1	S	1	TF	-1
WT1	0	0	1	-1	S	1	TF	-1
NR2C2	0	1	0	1	S	1	TF	1
AHR	0	1	0	1	S	1	TF	1
FOS	0	0	1	-1	S	1	TF	-1
MAFB	0	1	0	1	S	1	TF	1
MAX	0	1	0	1	S	1	TF	1
TFAP2A	0	1	0	1	S	1	TF	1
ETV1	0	1	0	1	S	1	TF	1
SP1	0	0	1	-1	S	1	TF	-1
ELK1	0	0	1	-1	S	1	TF	-1
AKT1	0	1	0	1	T	1	Kinase	1
CAMK2B	0	1	0	1	T	1	Kinase	1
CDK5	0	1	0	1	T	1	Kinase	1
CDK9	0	1	0	1	T	1	Kinase	1
CSNK1A1	0	1	0	1	T	1	Kinase	1
CSNK1E	0	0	1	-1	T	1	Kinase	-1
EGF	0	1	0	1	T	1	Kinase	1
FYN	0	1	0	1	T	1	Kinase	1
MAP3K7	0	0	1	-1	T	1	Kinase	-1
MAPK10	0	0	1	-1	T	1	Kinase	-1
MAPK11	0	0	1	-1	T	1	Kinase	-1
MAPK12	0	1	0	1	T	1	Kinase	1
MAPK14	0	0	1	-1	T	1	Kinase	-1
MAPKAPK2	0	1	0	1	T	1	Kinase	1
PAK2	0	1	0	1	T	1	Kinase	1
PLK1	0	0	1	-1	T	1	Kinase	-1
PRKAA1	0	1	0	1	T	1	Kinase	1
PRKCB	0	1	0	1	T	1	Kinase	1
PRKDC	0	1	0	1	T	1	Kinase	1
SRC	0	1	0	1	T	1	Kinase	1
TBK1	0	1	0	1	T	1	Kinase	1
TRAF6	0	0	1	-1		0	Kinase	-1
PSEN1	0	1	0	1		0	Kinase	1
CSK	0	1	0	1		0	Kinase	1
DDX58	0	1	0	1		0	Kinase	1
PPP3CA	0.5	0.5	0	0.5		0	Kinase	1
PPP3CB	0.5	0.5	0	0.5		0	Kinase	1
CAMKK1	0	1	0	1		0	Kinase	1
PRKAR2A	0.5	0.5	0	0.5		0	Kinase	1
PRKAR2B	0.5	0.5	0	0.5		0	Kinase	1

### Sheet: AC_SIF
Node1	Sign	Node2	Weight
ATM	1	ABL1	1
FOXO3	1	ATM	1
ABL1	1	EGFR	1
JUNB	1	EGFR	1
E2F1	1	CHEK1	1
MAPK3	1	RPS6KA4	1
PTEN	1	AKT3	1
RFX1	1	ABL1	1
RARA	1	EGFR	1
MAPK3	1	RPS6KA2	1
CDK1	1	CHEK1	1
CSNK2A1	-1	PTEN	1
MAPK3	1	LCK	1
RPS6KA4	1	RPS6KA2	1
AKT2	1	CHUK	1
AKT3	1	CHUK	1
ATM	1	CHEK1	1
MAPK3	1	EGFR	1
LCK	1	PTEN	1
PRKCE	1	IKBKB	1
CDK1	1	ABL1	1
LCK	1	ABL1	1
NR2C2	1	CHUK	1
NR2C2	1	IKBKB	1
PIM2	1	RPS6KA2	1
PRKCE	1	INSR	1
LCK	1	EGFR	1
STAT3	1	PIM2	1
AHR	1	MAPK3	1
WT1	-1	MAPK3	1
AKT2	1	IKBKB	1
FOS	-1	PTEN	1
MAFB	1	MAPK3	1
MAX	1	CDK6	1
TFAP2A	1	PTEN	1
MAPK3	1	CHUK	1
BCL6	-1	CHEK1	1
INSR	1	AKT2	1
RPS6KA2	1	ATM	1
AKT3	1	IKBKB	1
ETV1	1	MAPK3	1
HIF1A	1	AGT	1
PRKCE	1	CHUK	1
CEBPA	1	INSR	1
E2F1	1	ATM	1
E2F1	1	CDK1	1
E2F4	1	CDK1	1
JUN	1	EGFR	1
RELA	1	CDK6	1
RELA	1	EGFR	1
RELA	1	NOLC1	1
SP1	-1	CDK6	1
SP1	-1	EGFR	1
SP1	-1	PRKCE	1
STAT3	1	EGFR	1
TP53	-1	CDK1	1
TP53	-1	CHEK1	1
TP53	-1	CHUK	1
TP53	-1	PTEN	1
WT1	-1	EGFR	1
NOLC1	-1	CSNK2A1	1
AKT1	1	CHUK	1
ATM	-1	PLK1	1
EGF	1	EGFR	1
SRC	1	EGFR	1
ATM	1	PRKDC	1
MAPK14	-1	EGFR	1
CDK5	1	ATM	1
EGFR	1	PRKDC	1
ATM	-1	CREB1	1
ATM	1	AKT1	1
CSK	1	LCK	1
CSK	1	SRC	1
DDX58	1	TBK1	1
PRKDC	1	AKT1	1
PRKDC	1	AKT3	1
PRKDC	1	AKT2	1
TBK1	1	AKT1	1
AKT1	1	CHEK1	1
PRKCB	1	PSEN1	1
SRC	1	AKT1	1
SRC	1	AKT3	1
SRC	1	AKT2	1
SRC	1	IKBKB	1
SRC	1	PAK2	1
TBK1	1	AKT3	1
TBK1	1	AKT2	1
TBK1	1	IKBKB	1
CDK5	1	PSEN1	1
CAMKK1	1	PRKAA1	1
CAMK2B	1	PRKAA1	1
CDK5	1	SRC	1
CSNK2A1	-1	DDX58	1
FYN	1	CDK5	1
MAPK11	-1	EGFR	1
PLK1	-1	IKBKB	1
CSK	1	FYN	1
FYN	1	LCK	1
SRC	1	CHUK	1
AKT1	1	IKBKB	1
PRKCE	1	SRC	1
PRKCB	1	CHUK	1
PRKCB	1	IKBKB	1
FYN	1	PRKCE	1
CDK6	1	CAMKK1	1
AKT1	1	CDK9	1
CDK5	1	CAMKK1	1
FYN	1	EGFR	1
EGF	1	SRC	1
CAMKK1	1	CAMK2B	1
PRKCE	1	PAK2	1
PPP3CA	1	CSNK1A1	0.5
LCK	1	PRKCB	1
CAMK2B	1	SRC	1
CDK5	1	MAPK12	1
EGF	1	ATM	1
LCK	1	AKT1	1
PRKAR2A	1	CSK	0.5
LCK	1	EGF	1
EGF	1	MAPK12	1
MAPK12	1	RPS6KA4	1
FYN	1	EGF	1
PRKCB	1	SRC	1
LCK	1	MAPK12	1
CDK1	1	PRKAR2A	0.5
TRAF6	-1	EGFR	1
CAMK2B	1	PPP3CA	0.5
MAPK12	1	MAPKAPK2	1
ELK1	-1	PSEN1	1
TP53	-1	AKT1	1
TRAF6	1	MAP3K7	1
ATM	1	E2F1	1
ATM	1	SP1	1
ATM	1	TP53	1
MAPK14	1	CSNK2A1	1
TRAF6	1	MAPK14	1
MAP3K7	1	MAPK14	1
ATM	1	HIF1A	1
PSEN1	-1	TRAF6	1
MAPK11	1	MAPK14	1
PLK1	1	CSNK1E	1
TRAF6	1	MAPK10	1
TRAF6	1	MAPK11	1
CDK5	-1	MAPK10	1
PPP3CB	1	CSNK1A1	0.5
CDK1	1	PRKAR2B	0.5
PRKAR2B	1	CSK	0.5
CAMK2B	1	PPP3CB	0.5

### Sheet: NPC_ATT
Nodes	ZeroAct	UpAct	DownAct	AvgAct	NodeType	measured	type	Activity
AKT1	0	1	0	1	T	1	Kinase	1
AURKA	0	1	0	1	T	1	Kinase	1
CDK1	0	1	0	1	T	1	Kinase	1
CDK2	0	1	0	1	T	1	Kinase	1
CDK4	0	1	0	1	T	1	Kinase	1
CDK6	0	1	0	1	T	1	Kinase	1
CHEK1	0	1	0	1	T	1	Kinase	1
EGFR	0	1	0	1	T	1	Kinase	1
FGF2	0	0	1	-1	T	1	Kinase	-1
IKBKB	0	1	0	1	T	1	Kinase	1
MAPK1	0	0	1	-1	T	1	Kinase	-1
MAPK3	0	0	1	-1	T	1	Kinase	-1
PAK4	0	0	1	-1	T	1	Kinase	-1
PIM1	0	1	0	1	T	1	Kinase	1
PRKCE	0	0	1	-1	T	1	Kinase	-1
RELA	0	1	0	1	S	1	TF	1
TP53	0	1	0	1	S	1	TF	1
E2F1	0	1	0	1	S	1	TF	1
STAT1	0	1	0	1	S	1	TF	1
HIF1A	0	1	0	1	S	1	TF	1
BCL6	0	0	1	-1	S	1	TF	-1
JUN	0	1	0	1	S	1	TF	1
STAT3	0	1	0	1	S	1	TF	1
IRF1	0	1	0	1	S	1	TF	1
AR	0	1	0	1	S	1	TF	1
MYC	0	1	0	1	S	1	TF	1
SP1	0	1	0	1	S	1	TF	1
EGR1	0	1	0	1	S	1	TF	1
JUNB	0	1	0	1	S	1	TF	1
NR2C2	0	1	0	1	S	1	TF	1
RARA	0	1	0	1	S	1	TF	1
NFKB1	0	1	0	1	S	1	TF	1
FOS	0	1	0	1	S	1	TF	1
STAT2	0	1	0	1	S	1	TF	1
YY1	0	1	0	1	S	1	TF	1
MAFB	0	0	1	-1	S	1	TF	-1
TFAP2A	0	1	0	1	S	1	TF	1
MITF	0	1	0	1	S	1	TF	1
E2F4	0	1	0	1	S	1	TF	1
ABL1	0	1	0	1	T	1	Kinase	1
AKT2	0	1	0	1	T	1	Kinase	1
AKT3	0	1	0	1	T	1	Kinase	1
BRAF	0	0	1	-1	T	1	Kinase	-1
BUB1	0	1	0	1	T	1	Kinase	1
CDK9	0	0	1	-1	T	1	Kinase	-1
CHEK2	0	0	1	-1	T	1	Kinase	-1
FYN	0	1	0	1	T	1	Kinase	1
GSK3B	0	0	1	-1	T	1	Kinase	-1
PAK2	0	1	0	1	T	1	Kinase	1
PPP2CA	0	0	1	-1	T	1	Kinase	-1
PTK2B	0	1	0	1	T	1	Kinase	1
SGK1	0	1	0	1	T	1	Kinase	1
SRC	0	1	0	1	T	1	Kinase	1
SMAD3	0	1	0	1	S	1	TF	1
ESR1	0	1	0	1	S	1	TF	1
CSK	0	1	0	1		0	Kinase	1
YES1	0	0	1	-1		0	Kinase	-1
VEGFA	0	1	0	1		0	Kinase	1

### Sheet: NPC_SIF
Node1	Sign	Node2	Weight
TP53	1	EGFR	1
STAT3	1	PIM1	1
MAPK1	-1	CDK1	1
JUNB	1	EGFR	1
EGR1	1	EGFR	1
E2F1	1	CHEK1	1
MYC	1	CDK4	1
RARA	1	EGFR	1
CDK1	1	CHEK1	1
AKT1	1	CHEK1	1
AKT1	1	CDK2	1
CDK2	1	CHEK1	1
AR	1	EGFR	1
AKT1	1	IKBKB	1
PRKCE	-1	EGFR	1
NR2C2	1	IKBKB	1
AURKA	1	AKT1	1
JUN	1	CDK4	1
FOS	1	CDK4	1
IRF1	1	EGFR	1
STAT2	1	PIM1	1
STAT1	1	PIM1	1
MYC	1	CDK6	1
BCL6	-1	CHEK1	1
FOS	1	CDK1	1
AR	1	AKT1	1
E2F1	1	AURKA	1
E2F1	1	CDK1	1
E2F4	1	CDK1	1
JUN	1	EGFR	1
MITF	1	CDK2	1
NFKB1	1	CDK4	1
NFKB1	1	EGFR	1
RELA	1	CDK4	1
RELA	1	CDK6	1
RELA	1	EGFR	1
SP1	1	CDK1	1
SP1	1	PIM1	1
STAT3	1	CDK4	1
STAT3	1	EGFR	1
YY1	1	EGFR	1
MAPK1	-1	EGFR	1
MAPK3	-1	EGFR	1
MAPK1	1	MAPK3	1
FGF2	1	MAPK3	1
FGF2	1	MAPK1	1
MAFB	1	MAPK3	1
PRKCE	1	PAK4	1
SP1	-1	PRKCE	1
STAT1	-1	PRKCE	1
TP53	-1	FGF2	1
SRC	1	EGFR	1
PAK2	1	ABL1	1
ABL1	1	EGFR	1
SP1	1	VEGFA	1
GSK3B	-1	CDK1	1
SRC	1	ABL1	1
SRC	1	PTK2B	1
CSK	1	SRC	1
PTK2B	1	EGFR	1
PPP2CA	-1	AKT1	1
PPP2CA	-1	AKT2	1
PPP2CA	-1	AKT3	1
PPP2CA	-1	CHEK1	1
SRC	1	AKT1	1
SRC	1	AKT3	1
SRC	1	AKT2	1
SRC	1	IKBKB	1
SRC	1	PAK2	1
STAT3	1	VEGFA	1
AKT3	1	CDK2	1
CDK1	1	BUB1	1
YES1	-1	CDK4	1
VEGFA	1	EGFR	1
HIF1A	1	VEGFA	1
CSK	1	FYN	1
FYN	1	ABL1	1
CDK1	1	ABL1	1
FYN	1	EGFR	1
AKT2	1	IKBKB	1
VEGFA	1	SRC	1
STAT1	1	VEGFA	1
CDK2	1	ABL1	1
VEGFA	1	CSK	1
VEGFA	1	PTK2B	1
ESR1	1	VEGFA	1
VEGFA	1	AKT3	1
CSK	1	PTK2B	1
NFKB1	1	VEGFA	1
RELA	1	VEGFA	1
SRC	1	SGK1	1
PTK2B	1	AKT3	1
AKT3	1	IKBKB	1
GSK3B	-1	CDK4	1
MYC	1	VEGFA	1
FOS	1	VEGFA	1
JUN	1	VEGFA	1
GSK3B	-1	CDK6	1
AR	1	VEGFA	1
EGR1	1	VEGFA	1
SMAD3	1	VEGFA	1
TFAP2A	1	VEGFA	1
AKT1	-1	GSK3B	1
PPP2CA	1	CHEK2	1
SRC	-1	PPP2CA	1
AKT3	-1	BRAF	1
AKT2	-1	GSK3B	1
AKT1	-1	BRAF	1
AKT2	-1	BRAF	1
MAPK1	1	GSK3B	1
CSK	-1	YES1	1
SGK1	-1	MAPK1	1
CDK9	1	CHEK2	1
SRC	-1	FGF2	1
MAPK3	1	CDK9	1
PAK4	1	BRAF	1
PPP2CA	1	BRAF	1
YES1	1	MAPK1	1
YES1	1	PAK4	1
AKT3	-1	GSK3B	1

### Sheet: OPC_ATT
Nodes	ZeroAct	UpAct	DownAct	AvgAct	NodeType	measured	type	Activity
ATM	0	1	0	1	T	1	Kinase	1
AURKA	0	1	0	1	T	1	Kinase	1
CDK2	0	0	1	-1	T	1	Kinase	-1
EGFR	0	1	0	1	T	1	Kinase	1
IKBKB	0	1	0	1	T	1	Kinase	1
MAPK1	0	1	0	1	T	1	Kinase	1
MAPK3	0	0	1	-1	T	1	Kinase	-1
PIM1	0	1	0	1	T	1	Kinase	1
PRKCA	0	1	0	1	T	1	Kinase	1
PTEN	0	1	0	1	T	1	Kinase	1
RPS6KA5	0	1	0	1	T	1	Kinase	1
RELA	0	1	0	1	S	1	TF	1
TP53	0	1	0	1	S	1	TF	1
E2F1	0	1	0	1	S	1	TF	1
STAT1	0	1	0	1	S	1	TF	1
HIF1A	0	1	0	1	S	1	TF	1
JUN	0	1	0	1	S	1	TF	1
STAT3	0	1	0	1	S	1	TF	1
FOXO3	0	1	0	1	S	1	TF	1
AR	0	1	0	1	S	1	TF	1
EGR1	0	1	0	1	S	1	TF	1
YY1	0	0	1	-1	S	1	TF	-1
JUNB	0	1	0	1	S	1	TF	1
NR2C2	0	1	0	1	S	1	TF	1
RARA	0	1	0	1	S	1	TF	1
NFKB1	0	1	0	1	S	1	TF	1
FOS	0	1	0	1	S	1	TF	1
STAT2	0	1	0	1	S	1	TF	1
IL1B	0	1	0	1		0	Kinase	1
MAFB	0	0	1	-1	S	1	TF	-1
ABL1	0	1	0	1	T	1	Kinase	1
AKT3	0	1	0	1	T	1	Kinase	1
ARAF	0	0	1	-1	T	1	Kinase	-1
CHEK1	0.5	0.5	0	0.5	T	1	Kinase	1
CHEK2	0	0	1	-1	T	1	Kinase	-1
GSK3B	0	0	1	-1	T	1	Kinase	-1
MAP2K1	0	1	0	1	T	1	Kinase	1
MAPK11	0	0	1	-1	T	1	Kinase	-1
MAPK8	0	0	1	-1	T	1	Kinase	-1
PAK1	0	0	1	-1	T	1	Kinase	-1
PAK2	0	1	0	1	T	1	Kinase	1
PDPK1	0	0	1	-1	T	1	Kinase	-1
PIM2	0	1	0	1	T	1	Kinase	1
PIM3	0	0	1	-1	T	1	Kinase	-1
PPP2CA	0	0	1	-1	T	1	Kinase	-1
PRKACA	0	1	0	1	T	1	Kinase	1
PRKCZ	0	1	0	1	T	1	Kinase	1
PRKD1	0	0	1	-1	T	1	Kinase	-1
PRKDC	0	1	0	1	T	1	Kinase	1
STAT5A	0	0	1	-1		0	TF	-1
TGFBR2	0	0	1	-1		0	Kinase	-1
TGFB1	0	1	0	1		0	Kinase	1
IGF1R	0	0	1	-1		0	Kinase	-1
USF1	0	1	0	1	S	1	TF	1

### Sheet: OPC_SIF
Node1	Sign	Node2	Weight
TP53	1	EGFR	1
STAT3	1	PIM1	1
PRKCA	1	MAPK1	1
FOXO3	1	ATM	1
JUNB	1	EGFR	1
EGR1	1	EGFR	1
MAPK1	1	RPS6KA5	1
RARA	1	EGFR	1
PRKCA	1	EGFR	1
MAPK1	1	EGFR	1
PRKCA	1	IKBKB	1
AR	1	EGFR	1
NR2C2	1	IKBKB	1
NFKB1	1	IL1B	1
JUN	1	IL1B	1
FOS	1	IL1B	1
STAT3	1	IL1B	1
IL1B	1	PRKCA	1
STAT2	1	PIM1	1
IL1B	1	MAPK1	1
STAT1	1	PIM1	1
PRKCA	1	PTEN	1
E2F1	1	ATM	1
E2F1	1	AURKA	1
JUN	1	EGFR	1
NFKB1	1	EGFR	1
RELA	1	EGFR	1
RELA	1	IL1B	1
STAT1	1	IL1B	1
STAT3	1	EGFR	1
MAPK3	-1	EGFR	1
MAPK3	1	CDK2	1
MAFB	1	MAPK3	1
PRKDC	1	ABL1	1
ATM	1	ABL1	1
ATM	1	PRKDC	1
PAK2	1	ABL1	1
EGR1	1	TGFB1	1
PRKCA	1	ABL1	1
PPP2CA	-1	AKT3	1
PPP2CA	-1	ATM	1
PPP2CA	-1	MAP2K1	1
PRKACA	1	PIM1	1
PRKACA	1	PIM2	1
PRKCZ	1	AKT3	1
PRKCZ	1	IKBKB	1
PRKDC	1	AKT3	1
PAK2	1	MAP2K1	1
PPP2CA	-1	PRKCA	1
PRKACA	1	AURKA	1
PPP2CA	-1	PRKACA	1
PPP2CA	-1	PRKCZ	1
RPS6KA5	1	PRKACA	1
HIF1A	1	TGFB1	1
FOS	1	TGFB1	1
NFKB1	1	TGFB1	1
USF1	1	TGFB1	1
MAP2K1	1	RPS6KA5	1
AKT3	1	IKBKB	1
JUN	1	TGFB1	1
RELA	1	TGFB1	1
YY1	-1	TGFB1	1
AKT3	1	PRKACA	1
TGFB1	1	PAK2	1
MAPK8	1	STAT5A	1
PPP2CA	1	CHEK2	1
RPS6KA5	-1	GSK3B	1
PRKCA	-1	GSK3B	1
IGF1R	1	PDPK1	1
PRKCZ	-1	GSK3B	1
PAK1	1	ARAF	1
PDPK1	1	PAK1	1
TP53	-1	IGF1R	1
TGFBR2	1	PPP2CA	1
TGFBR2	1	MAPK8	1
PDPK1	1	PRKD1	1
PAK1	1	MAPK11	1
TGFB1	-1	CDK2	1
PDPK1	1	TGFBR2	1
STAT5A	1	PIM3	1
AKT3	-1	GSK3B	1
PRKACA	-1	GSK3B	1
E2F1	1	CHEK1	1
PPP2CA	-1	CHEK1	1
ATM	1	CHEK1	1

### Sheet: All_ATT
Nodes	type
ABL1	Kinase
AGT	Kinase
AHR	TF
AKT1	Kinase
AKT2	Kinase
AKT3	Kinase
AR	TF
ARAF	Kinase
ARNT	TF
ATM	Kinase
ATR	Kinase
AURKA	Kinase
BCL6	TF
BDNF	Kinase
BRAF	Kinase
BUB1	Kinase
CAMK2B	Kinase
CAMKK1	Kinase
CDK1	Kinase
CDK2	Kinase
CDK4	Kinase
CDK5	Kinase
CDK6	Kinase
CDK9	Kinase
CEBPA	TF
CHEK1	Kinase
CHEK2	Kinase
CHUK	Kinase
CREB1	TF
CREBBP	Enzyme
CSK	Kinase
CSNK1A1	Kinase
CSNK1E	Kinase
CSNK2A1	Kinase
DAPK1	Kinase
DDX58	Kinase
DYRK2	Kinase
E2F1	TF
E2F4	TF
EGF	Kinase
EGFR	Kinase
EGR1	TF
ELK1	TF
ESR1	TF
ETV1	TF
FGF2	Kinase
FOS	TF
FOXO1	TF
FOXO3	TF
FYN	Kinase
GRK5	Kinase
GSK3A	Kinase
GSK3B	Kinase
HGF	Kinase
HIF1A	TF
IGF1R	Kinase
IKBKB	Kinase
IL1B	Kinase
INSR	Kinase
IRF1	TF
JUN	TF
JUNB	TF
LCK	Kinase
MAFB	TF
MAP2K1	Kinase
MAP3K7	Kinase
MAP3K8	Kinase
MAPK1	Kinase
MAPK10	Kinase
MAPK11	Kinase
MAPK12	Kinase
MAPK13	Kinase
MAPK14	Kinase
MAPK3	Kinase
MAPK8	Kinase
MAPKAPK2	Kinase
MAX	TF
MITF	TF
MYC	TF
NFATC1	TF
NFKB1	TF
NOLC1	Enzyme
NR2C2	TF
OSM	Kinase
PAK1	Kinase
PAK2	Kinase
PAK4	Kinase
PDPK1	Kinase
PGR	TF
PIM1	Kinase
PIM2	Kinase
PIM3	Kinase
PIN1	TF
PLK1	Kinase
PPARG	TF
PPP2CA	Kinase
PPP3CA	Kinase
PPP3CB	Kinase
PRKAA1	Kinase
PRKAA2	Kinase
PRKACA	Kinase
PRKAR2A	Kinase
PRKAR2B	Kinase
PRKCA	Kinase
PRKCB	Kinase
PRKCE	Kinase
PRKCZ	Kinase
PRKD1	Kinase
PRKDC	Kinase
PSEN1	Kinase
PTEN	Kinase
PTK2B	Kinase
RAC1	Kinase
RARA	TF
RELA	TF
RFX1	TF
RPS6KA2	Kinase
RPS6KA3	Kinase
RPS6KA4	Kinase
RPS6KA5	Kinase
RUNX2	TF
SGK1	Kinase
SMAD3	TF
SMAD4	TF
SP1	TF
SRC	Kinase
STAT1	TF
STAT2	TF
STAT3	TF
STAT5A	TF
TBK1	Kinase
TFAP2A	TF
TFRC	Kinase
TGFB1	Kinase
TGFBR2	Kinase
TNF	Kinase
TP53	TF
TRAF6	Kinase
USF1	TF
VEGFA	Kinase
WT1	TF
YES1	Kinase
YY1	TF

### Sheet: All_SIF
Node1	Sign	Node2
ABL1	1	EGFR
ABL1	1	ATR
ABL1	1	RAC1
AHR	1	MAPK3
AKT1	1	CHUK
AKT1	1	CHEK1
AKT1	1	IKBKB
AKT1	1	CDK9
AKT1	1	MAP3K8
AKT1	1	CDK2
AKT1	-1	GSK3B
AKT1	-1	BRAF
AKT2	1	CHUK
AKT2	1	IKBKB
AKT2	-1	GSK3B
AKT2	-1	BRAF
AKT3	1	CHUK
AKT3	1	IKBKB
AKT3	1	CDK2
AKT3	-1	BRAF
AKT3	-1	GSK3B
AKT3	1	PRKACA
AR	1	AKT1
AR	1	EGFR
AR	1	VEGFA
ARNT	1	TFRC
ATM	1	ABL1
ATM	1	CHEK1
ATM	-1	PLK1
ATM	1	PRKDC
ATM	-1	CREB1
ATM	1	AKT1
ATM	1	E2F1
ATM	1	SP1
ATM	1	TP53
ATM	1	HIF1A
ATM	1	DYRK2
ATR	1	CHEK1
ATR	1	ATM
ATR	1	PRKDC
AURKA	1	AKT1
BCL6	-1	CHEK1
BDNF	1	MAPK8
BDNF	1	EGFR
CAMK2B	1	PRKAA1
CAMK2B	1	SRC
CAMK2B	1	PPP3CA
CAMK2B	1	PPP3CB
CAMKK1	1	PRKAA1
CAMKK1	1	CAMK2B
CDK1	1	CHEK1
CDK1	1	ABL1
CDK1	1	PRKAR2A
CDK1	1	PRKAR2B
CDK1	-1	MAP2K1
CDK1	1	GRK5
CDK1	-1	EGFR
CDK1	1	BUB1
CDK2	1	CHEK1
CDK2	1	ABL1
CDK5	1	ATM
CDK5	1	PSEN1
CDK5	1	SRC
CDK5	1	CAMKK1
CDK5	1	MAPK12
CDK5	-1	MAPK10
CDK6	1	CAMKK1
CDK9	1	CHEK2
CEBPA	1	INSR
CREB1	1	PPP2CA
CREBBP	1	CSK
CREBBP	1	TNF
CSK	1	LCK
CSK	1	SRC
CSK	1	FYN
CSK	1	PTK2B
CSK	-1	LCK
CSK	-1	YES1
CSNK2A1	-1	PTEN
CSNK2A1	-1	DDX58
DAPK1	-1	PIN1
DDX58	1	TBK1
E2F1	1	CHEK1
E2F1	1	ATM
E2F1	1	CDK1
E2F1	1	AURKA
E2F4	1	CDK1
EGF	1	EGFR
EGF	1	SRC
EGF	1	ATM
EGF	1	MAPK12
EGFR	1	PRKDC
EGFR	1	MAP2K1
EGFR	1	RAC1
EGR1	1	EGFR
EGR1	1	VEGFA
EGR1	1	TGFB1
ELK1	-1	PSEN1
ESR1	1	VEGFA
ETV1	1	MAPK3
FGF2	1	AKT1
FGF2	1	EGFR
FGF2	1	MAPK3
FGF2	1	MAPK1
FOS	-1	PTEN
FOS	1	CDK4
FOS	1	AGT
FOS	1	TNF
FOS	1	CDK1
FOS	1	VEGFA
FOS	1	IL1B
FOS	1	TGFB1
FOXO1	1	RPS6KA3
FOXO3	1	ATM
FYN	1	CDK5
FYN	1	LCK
FYN	1	PRKCE
FYN	1	EGFR
FYN	1	EGF
FYN	1	RPS6KA3
FYN	1	ABL1
FYN	1	RAC1
GSK3B	-1	CDK1
GSK3B	-1	CDK4
GSK3B	-1	CDK6
HGF	1	RAC1
HGF	-1	MAPK1
HGF	1	MAPK8
HGF	1	EGFR
HIF1A	1	AGT
HIF1A	1	TFRC
HIF1A	1	FGF2
HIF1A	1	VEGFA
HIF1A	1	TGFB1
IGF1R	1	PDPK1
IL1B	1	PRKCA
IL1B	1	MAPK1
INSR	1	AKT2
IRF1	1	EGFR
JUN	1	EGFR
JUN	1	CDK4
JUN	1	TNF
JUN	1	VEGFA
JUN	1	IL1B
JUN	1	TGFB1
JUNB	1	EGFR
LCK	1	PTEN
LCK	1	ABL1
LCK	1	EGFR
LCK	1	PRKCB
LCK	1	AKT1
LCK	1	EGF
LCK	1	MAPK12
MAFB	1	MAPK3
MAP2K1	1	MAPK8
MAP2K1	1	RPS6KA5
MAP3K7	1	MAPK14
MAP3K7	1	MAPK8
MAP3K7	1	PRKAA1
MAP3K7	1	PRKAA2
MAP3K7	1	MAP2K1
MAP3K7	1	AKT3
MAP3K8	1	CHEK1
MAPK1	-1	CDK1
MAPK1	-1	EGFR
MAPK1	1	MAPK3
MAPK1	1	GSK3B
MAPK1	1	RPS6KA5
MAPK1	1	EGFR
MAPK11	-1	EGFR
MAPK11	1	MAPK14
MAPK12	1	RPS6KA4
MAPK12	1	MAPKAPK2
MAPK14	-1	EGFR
MAPK14	1	CSNK2A1
MAPK3	1	RPS6KA4
MAPK3	1	RPS6KA2
MAPK3	1	LCK
MAPK3	1	EGFR
MAPK3	1	CHUK
MAPK3	-1	EGFR
MAPK3	1	CDK9
MAPK3	1	CDK2
MAPK8	1	STAT5A
MAX	1	CDK6
MAX	1	TFRC
MAX	1	CDK4
MITF	1	CDK2
MYC	1	CDK4
MYC	1	CDK6
MYC	1	VEGFA
NFATC1	1	TNF
NFKB1	1	CDK4
NFKB1	1	TNF
NFKB1	1	CREBBP
NFKB1	1	EGFR
NFKB1	1	VEGFA
NFKB1	1	IL1B
NFKB1	1	TGFB1
NOLC1	-1	CSNK2A1
NR2C2	1	CHUK
NR2C2	1	IKBKB
OSM	1	HGF
PAK1	1	ARAF
PAK1	1	MAPK11
PAK2	1	ABL1
PAK2	1	MAP2K1
PAK4	1	BRAF
PDPK1	1	MAPK12
PDPK1	1	PAK1
PDPK1	1	PRKD1
PDPK1	1	TGFBR2
PGR	1	MAPK12
PGR	1	MAPK13
PIM2	1	RPS6KA2
PIN1	-1	CDK1
PLK1	-1	IKBKB
PLK1	1	CSNK1E
PPARG	-1	EGFR
PPP2CA	-1	AKT1
PPP2CA	-1	CHEK1
PPP2CA	1	CHEK2
PPP2CA	-1	AKT2
PPP2CA	-1	AKT3
PPP2CA	-1	ATM
PPP2CA	-1	MAP2K1
PPP2CA	-1	MAP3K7
PPP2CA	-1	PRKCZ
PPP2CA	1	BRAF
PPP2CA	-1	PRKCA
PPP2CA	-1	PRKACA
PPP3CA	1	CSNK1A1
PPP3CB	1	CSNK1A1
PRKAA1	1	MAPK8
PRKAA2	1	MAPK8
PRKACA	1	PIM1
PRKACA	1	PIM2
PRKACA	1	AURKA
PRKACA	-1	GSK3B
PRKAR2A	1	CSK
PRKAR2B	1	CSK
PRKCA	1	MAPK1
PRKCA	1	EGFR
PRKCA	1	IKBKB
PRKCA	1	PTEN
PRKCA	1	ABL1
PRKCA	-1	GSK3B
PRKCB	1	PSEN1
PRKCB	1	CHUK
PRKCB	1	IKBKB
PRKCB	1	SRC
PRKCE	1	IKBKB
PRKCE	1	INSR
PRKCE	1	CHUK
PRKCE	1	SRC
PRKCE	1	PAK2
PRKCE	-1	EGFR
PRKCE	1	PAK4
PRKCZ	1	AKT3
PRKCZ	1	GSK3A
PRKCZ	1	MAPK8
PRKCZ	1	IKBKB
PRKCZ	-1	GSK3B
PRKDC	1	AKT1
PRKDC	1	AKT3
PRKDC	1	AKT2
PRKDC	1	ABL1
PRKDC	1	MAPK8
PSEN1	-1	TRAF6
PTEN	1	AKT3
PTEN	-1	HGF
PTEN	-1	TNF
PTEN	-1	AKT2
PTEN	1	PDPK1
PTEN	-1	EGFR
PTK2B	1	RAC1
PTK2B	1	MAPK8
PTK2B	1	AKT3
PTK2B	1	EGFR
RAC1	1	AKT1
RAC1	1	MAPK8
RAC1	1	MAP2K1
RARA	1	EGFR
RELA	1	CDK6
RELA	1	EGFR
RELA	1	NOLC1
RELA	1	CDK4
RELA	1	TNF
RELA	1	VEGFA
RELA	1	IL1B
RELA	1	TGFB1
RFX1	1	ABL1
RPS6KA2	1	ATM
RPS6KA3	-1	DAPK1
RPS6KA4	1	RPS6KA2
RPS6KA5	1	PRKACA
RPS6KA5	-1	GSK3B
RUNX2	1	CREBBP
SGK1	-1	MAPK1
SMAD3	1	CREBBP
SMAD3	1	VEGFA
SMAD4	1	CREBBP
SP1	-1	CDK6
SP1	-1	EGFR
SP1	-1	PRKCE
SP1	-1	TNF
SP1	1	CDK1
SP1	1	PIM1
SP1	1	VEGFA
SRC	1	EGFR
SRC	1	AKT1
SRC	1	AKT3
SRC	1	AKT2
SRC	1	IKBKB
SRC	1	PAK2
SRC	1	CHUK
SRC	1	ABL1
SRC	1	PTK2B
SRC	1	SGK1
SRC	-1	PPP2CA
SRC	-1	FGF2
STAT1	1	FGF2
STAT1	1	PIM1
STAT1	-1	PRKCE
STAT1	1	VEGFA
STAT1	1	IL1B
STAT2	1	PIM1
STAT3	1	PIM2
STAT3	1	EGFR
STAT3	1	CDK4
STAT3	1	OSM
STAT3	1	PIM1
STAT3	1	VEGFA
STAT3	1	IL1B
STAT5A	1	PIM3
TBK1	1	AKT1
TBK1	1	AKT3
TBK1	1	AKT2
TBK1	1	IKBKB
TFAP2A	1	PTEN
TFAP2A	1	VEGFA
TGFB1	1	PAK2
TGFB1	-1	CDK2
TGFBR2	1	PPP2CA
TGFBR2	1	MAPK8
TNF	1	BDNF
TNF	1	AKT1
TNF	1	FGF2
TNF	1	MAPK8
TNF	1	MAPKAPK2
TNF	1	ATM
TP53	-1	CDK1
TP53	-1	CHEK1
TP53	-1	CHUK
TP53	-1	PTEN
TP53	-1	AKT1
TP53	-1	RAC1
TP53	-1	FGF2
TP53	1	EGFR
TP53	-1	IGF1R
TRAF6	-1	EGFR
TRAF6	1	MAP3K7
TRAF6	1	MAPK14
TRAF6	1	MAPK10
TRAF6	1	MAPK11
USF1	1	TGFB1
VEGFA	1	EGFR
VEGFA	1	SRC
VEGFA	1	CSK
VEGFA	1	PTK2B
VEGFA	1	AKT3
WT1	-1	MAPK3
WT1	-1	EGFR
YES1	-1	CDK4
YES1	1	MAPK1
YES1	1	PAK4
YY1	-1	CREBBP
YY1	1	EGFR
YY1	-1	TGFB1
